# Whole genome duplication potentiates inter-specific hybridisation and niche shifts in Australian burrowing frogs *Neobatrachus*

**DOI:** 10.1101/593699

**Authors:** Polina Yu. Novikova, Ian G. Brennan, William Booker, Michael Mahony, Paul Doughty, Alan R. Lemmon, Emily Moriarty Lemmon, Levi Yant, Yves Van de Peer, J. Scott Keogh, Stephen C. Donnellan

## Abstract

Polyploidy has played an important role in evolution across the tree of life but it is still unclear how polyploid lineages may persist after their initial formation. While both common and well-studied in plants, polyploidy is rare in animals and generally less well-understood. The Australian burrowing frog genus *Neobatrachus* is comprised of six diploid and three polyploid species and offers a powerful animal polyploid model system. We generated exome-capture sequence data from 87 individuals representing all nine species of *Neobatrachus* to investigate species-level relationships, the origin and inheritance mode of polyploid species, and the population genomic effects of polyploidy on genus-wide demography. We resolve the phylogenetic relationships among *Neobatrachus* species and provide further support that the three polyploid species have independent autotetraploid origins. We document higher genetic diversity in tetraploids, resulting from widespread gene flow specifically between the tetraploids, asymmetric inter-ploidy gene flow directed from sympatric diploids to tetraploids, and current isolation of diploid species from each other. We also constructed models of ecologically suitable areas for each species to investigate the impact of climate variation on frogs with differing ploidy levels. These models suggest substantial change in suitable areas compared to past climate, which in turn corresponds to population genomic estimates of demographic histories. We propose that *Neobatrachus* diploids may be suffering the early genomic impacts of climate-induced habitat loss, while tetraploids appear to be avoiding this fate, possibly due to widespread gene flow into tetraploid lineages specifically. Finally, we demonstrate that *Neobatrachus* is an attractive model to study the effects of ploidy on the evolution of adaptation in animals.
