## Supplementary Data for "Whole genome duplication potentiates inter-specific hybridisation and niche shifts in Australian burrowing frogs *Neobatrachus*"

### Sheet: summary
seqID	BioProject	BioSample	SAM ABTC Num	Voucher Regnum	latitude	longitude	collection locality	state	species_assumed	final population assignment (PopGenome)	comments	fraction informative	ploidy_assumed	ploidy_estimated_nQuire	reads after filtering
I20330	PRJNA507583	SAMN10501957	135598	WAM R113458	-31.5167	117.73	15KM N KELLERBERRIN	Western Australia	Heleioporus_albopunctatus	outgroup		0.441955	2	2	6935126
I20331	PRJNA507583	SAMN10501958	135581	WAM R90136	-34.3	115.17	2.5KM NE AUGUSTA	Western Australia	Heleioporus_eyrei	outgroup		0.459349	2	2	7506264
I5414	PRJNA507583	SAMN10501981	14728	SAMA R37885	-31.2	150.02	ROUND HILL	New South Wales	Neobatrachus_sudellae	sudellae		0.424646	4	4	12951046
I5415	PRJNA507583	SAMN10501934	15551	SAMA R37852	-23.43	133.83	30 KM N OF ALICE SPRINGS	Northern Territory	Neobatrachus_aquilonius	aquilonius		0.580317	4	4	16059742
I5416	PRJNA507583	SAMN10501910	15566	SAMA R37853	-25.88	133.27	4 KM S OF KULGERA	Northern Territory	Neobatrachus_sudellae	?	too much missing	0.168165	4	4	2902356
I5417	PRJNA507583	SAMN10501947	15812	SAMA R37865	-31.18	120.42	80k W Coolgardie	Western Australia	Neobatrachus_kunapalari	kunapalari		0.258012	4	3	7751754
I5418	PRJNA507583	SAMN10501951	15816	SAMA R50569	-32.08	116.72	20 KM W OF BEVERLEY	Western Australia	Neobatrachus_kunapalari	kunapalari		0.445408	4	4	10477226
I5419	PRJNA507583	SAMN10501980	15836	SAMA R40988	-24.18	151.25	DALBY	Queensland	Neobatrachus_sudellae	sudellae		0.415376	4	4	6946308
I5420	PRJNA507583	SAMN10501984	15864	SAMA R40331	-23.42	133.82	30 KM N OF ALICE SPRINGS	Northern Territory	Neobatrachus_aquilonius	sudellae		0.547407	4	4	13022088
I5421	PRJNA507583	SAMN10501948	16375	WAM R103597	-28.35	116.46	21k W Yalgoo turnoff	Western Australia	Neobatrachus_kunapalari	kunapalari		0.405363	4	4	1354180
I5422	PRJNA507583	SAMN10501936	16399	SAMA R43079	-20.3	118.58	TEN MILE MISSION, PORT HEDLAND	Western Australia	Neobatrachus_aquilonius	aquilonius		0.60972	4	4	4373528
I5423	PRJNA507583	SAMN10501986	16534	SAMA R37876	-29.02	134.75	COOBER PEDY	South Australia	Neobatrachus_sudellae	sudellae		0.57726	4	4	13121902
I5424	PRJNA507583	SAMN10501978	16541	No voucher	-29.41	121.04	30k N Menzies	Western Australia	Neobatrachus_sudellae	sudellae		0.360617	4	4	5398106
I5425	PRJNA507583	SAMN10501953	16563	No voucher	-29.41	121.04	30k N Menzies	Western Australia	Neobatrachus_kunapalari	kunapalari		0.558987	4	4	4278282
I5426	PRJNA507583	SAMN10501928	16580	SAMA R50670	-20.08	136.82	118 KM E OF BARKLY ROADHOUSE	Northern Territory	Neobatrachus_aquilonius	aquilonius		0.433508	4	4	6022460
I5427	PRJNA507583	SAMN10501988	17174	SAMA R39224	-37.68	144.58	MELTON	Victoria	Neobatrachus_sudellae	sudellae		0.615015	4	4	17921868
I5428	PRJNA507583	SAMN10501977	17339	No voucher	-28.62	122.4	Laverton	Western Australia	Neobatrachus_sudellae	sudellae		0.330376	4	4	5531826
I5429	PRJNA507583	SAMN10501979	17772	SAMA R45371	-30.97	135.73	GLENDAMBO	South Australia	Neobatrachus_sudellae	sudellae		0.379728	4	4	4500564
I5431	PRJNA507583	SAMN10501949	21700	WAM R93202	-29.77	124.62	63k SE Blue Robin Hill	Western Australia	Neobatrachus_kunapalari	kunapalari		0.416658	4	4	7077238
I5432	PRJNA507583	SAMN10501987	22003	SAMA R29182	-32.6	136.2	102.5 KM E.N.E MINNIPA, CR3	South Australia	Neobatrachus_sudellae	sudellae		0.610898	4	4	15938050
I5433	PRJNA507583	SAMN10501983	23945	SAMA R30994	-27.18	140.15	COONGIE	South Australia	Neobatrachus_sudellae	sudellae		0.478678	4	4	6809194
I5434	PRJNA507583	SAMN10501985	30927	SAMA R36211	-25.4083	131.767	11 KM SSE CURTIN SPRINGS H/S, ON MULGA PK RD	Northern Territory	Neobatrachus_sudellae	sudellae		0.560291	4	4	11059872
I5437	PRJNA507583	SAMN10501930	100217	QM J85390	-22.983	139.236	Donahue Highway, ~75k W Boulia	Queensland	Neobatrachus_sudellae	sudellae		0.542592	4	4	12264866
I5438	PRJNA507583	SAMN10501954	135597	WAM R113442	-31.9333	119.075	Morine Rock	Western Australia	Neobatrachus_kunapalari	kunapalari		0.600912	4	4	12532382
I5439	PRJNA507583	SAMN10501933	135604	WAM R113881	-20.35	119.167	Mt St George	Western Australia	Neobatrachus_aquilonius	aquilonius		0.575061	4	4	9719922
I5441	PRJNA507583	SAMN10501950	135609	WAM R114010	-30.2833	116.667	Dalwallinu	Western Australia	Neobatrachus_kunapalari	kunapalari		0.434574	4	3	2230084
I5442	PRJNA507583	SAMN10501917	135631	WAM R119302	-28.3666	116.467	Yalgoo	Western Australia	Neobatrachus_kunapalari	?	hybrid?	0.619371	4	3	15065656
I5443	PRJNA507583	SAMN10501938	135632	WAM R119781	-27.85	120.7	Leinster	Western Australia	Neobatrachus_aquilonius	aquilonius		0.615111	4	4	21965564
I5444	PRJNA507583	SAMN10501935	135634	WAM R119833	-21.6833	122.183	Telfer	Western Australia	Neobatrachus_aquilonius	aquilonius		0.601462	4	4	15889704
I5445	PRJNA507583	SAMN10501932	135636	WAM R121385	-26.35	120.633	Jundee	Western Australia	Neobatrachus_kunapalari	aquilonius	renamed	0.558129	4	4	19100754
I5447	PRJNA507583	SAMN10501914	135638	WAM R121981	-27.27	120.56	Mount Keith	Western Australia	Neobatrachus_sudellae	?	misidentified+ploidy	0.5622	4	2	5873628
I5448	PRJNA507583	SAMN10501916	135652	WAM R125976	-25.0666	119.85	Marymia	Western Australia	Neobatrachus_kunapalari	?	misidentified+ploidy	0.614922	4	2	7160032
I5449	PRJNA507583	SAMN10501915	135666	WAM R127471	-21.75	115.083	Onslow	Western Australia	Neobatrachus_aquilonius	?	misidentified+ploidy	0.573996	4	2	4733000
I5450	PRJNA507583	SAMN10501918	135670	WAM R129353	-21.7833	114.85	Onslow	Western Australia	Neobatrachus_aquilonius	?	misidentified+ploidy	0.626502	4	2	24199968
I5452	PRJNA507583	SAMN10501937	135679	WAM R132170	-21.6666	121.583	Woodie Woodie Mine	Western Australia	Neobatrachus_aquilonius	aquilonius		0.611677	4	4	7531236
I5453	PRJNA507583	SAMN10501952	135712	WAM R153916	-33.5805	118.765	Pingrup	Western Australia	Neobatrachus_kunapalari	kunapalari		0.476633	4	2	6350160
I5454	PRJNA507583	SAMN10501931	135756	WAM R165722	-26.9813	120.607	Lake Way	Western Australia	Neobatrachus_aquilonius	aquilonius		0.547534	4	4	9057714
I5455	PRJNA507583	SAMN10501913	135814	WAM R172274	-28.3677	127.517	Ilkurlka Roadhouse	Western Australia	Neobatrachus_sudellae	?	misidentified+ploidy	0.554057	4	2	4436686
I5456	PRJNA507583	SAMN10501976	80698	SAMA R58981	-29.3467	130.285	44.5km W of Oak Valley	South Australia	Neobatrachus_sudellae	sudellae		0.26275	4	4	973092
I5457	PRJNA507583	SAMN10501929	16383	SAMA R37873	-20.3	118.58	Port Hedland	Western Australia	Neobatrachus_aquilonius	aquilonius		0.509021	4	4	16567452
I5458	PRJNA507583	SAMN10501927	16538	MAGNT R16921	-19.54	131.42	Sangster's Bore, Tanami desert	Northern Territory	Neobatrachus_aquilonius	aquilonius		0.21122	4	4	838164
I5460	PRJNA507583	SAMN10501982	100222	QM J85395	-23.27	138.4	1.3k SW Cravens Peak HS, SW Boulia	Queensland	Neobatrachus_sudellae	sudellae		0.433464	4	4	2961552
I5462	PRJNA507583	SAMN10501993	11643	WAM R106116	-29.6	117.31	21k S Ninghan HS	Western Australia	Neobatrachus_sutor	sutor		0.591832	2	2	7118206
I5469	PRJNA507583	SAMN10501973	15035	SAMA R37846	-32.38	135.52	YARDEA H/S	South Australia	Neobatrachus_pictus	pictus		0.597118	2	2	8489040
I5471	PRJNA507583	SAMN10501996	15343	SAMA R37849	-22.7	118.25	Hamersley Ranges National Park	Western Australia	Neobatrachus_sutor	sutor		0.619713	2	2	9352996
I5473	PRJNA507583	SAMN10501972	15761	SAMA R37859	-34.73	135.87	PORT LINCOLN	South Australia	Neobatrachus_pictus	pictus		0.588993	2	2	8709272
I5474	PRJNA507583	SAMN10501971	15762	SAMA R37860	-34.73	135.87	PORT LINCOLN	South Australia	Neobatrachus_pictus	pictus		0.58679	2	2	8602072
I5475	PRJNA507583	SAMN10501923	15802	WAM R101182	-33.91	120.15	4.2k N Hopetown	Western Australia	Neobatrachus_albipes	albipes		0.616742	2	2	9238420
I5476	PRJNA507583	SAMN10501921	15803	WAM R101178	-33.93	118.69	20.4k W Jerramangerup	Western Australia	Neobatrachus_albipes	albipes		0.60955	2	2	8249562
I5477	PRJNA507583	SAMN10501912	15804	WAM R101183	-32.67	119.68	1KM W NEEDILUP	Western Australia	Neobatrachus_albipes	?	too much missing	0.208073	2	2	415866
I5480	PRJNA507583	SAMN10501920	15818	WAM R103634	-32.59	115.82	Ravensthorpe	Western Australia	Neobatrachus_albipes	albipes		0.602309	2	2	7004758
I5481	PRJNA507583	SAMN10501925	15833	WAM R103635	-33.35	121.33	1k W Lort River	Western Australia	Neobatrachus_albipes	albipes		0.636042	2	2	11039864
I5482	PRJNA507583	SAMN10501926	15862	No voucher	-30.95	120.85	30k W Coolgardie	Western Australia	Neobatrachus_albipes	albipes		0.644579	2	2	9285764
I5483	PRJNA507583	SAMN10501975	15876	No voucher	-34.7	135.83	Port Lincoln	South Australia	Neobatrachus_pictus	pictus		0.632406	2	2	10536278
I5489	PRJNA507583	SAMN10502002	16549	WAM R103610	-24.5083	113.842	Cardabie Creek	Western Australia	Neobatrachus_wilsmorei	wilsmorei		0.642144	2	2	9165492
I5490	PRJNA507583	SAMN10501946	16561	No voucher	-21.95	114.13	Exmouth	Western Australia	Neobatrachus_fulvus	fulvus		0.651898	2	2	10602486
I5491	PRJNA507583	SAMN10501945	16564	WAM R103625	-24.5083	113.842	Cardabie Creek	Western Australia	Neobatrachus_fulvus	fulvus		0.624903	2	2	9505158
I5493	PRJNA507583	SAMN10501939	16860	WAM R103626	-22.24	114.1	Cardabie Creek	Western Australia	Neobatrachus_fulvus	fulvus		0.24271	2	2	510282
I5494	PRJNA507583	SAMN10501940	16863	No voucher	-25.7833	114.3	1k S Wooramel Roadhouse	Western Australia	Neobatrachus_fulvus	fulvus		0.530379	2	2	8896566
I5495	PRJNA507583	SAMN10501944	16865	No voucher	-22.05	114.117	Shot Hole Canyon turnoff	Western Australia	Neobatrachus_fulvus	fulvus		0.620715	2	2	7872454
I5496	PRJNA507583	SAMN10501941	16889	No voucher	-25.73	114.23	Learmonth	Western Australia	Neobatrachus_fulvus	fulvus		0.587762	2	2	10346592
I5497	PRJNA507583	SAMN10501943	16891	No voucher	-22.05	114.1	13k S Exmouth	Western Australia	Neobatrachus_fulvus	fulvus		0.60494	2	2	9278630
I5498	PRJNA507583	SAMN10501942	17125	SAMA R50673	-21.78	114.17	NORTH WEST CAPE AREA	Western Australia	Neobatrachus_fulvus	fulvus		0.596326	2	2	9230424
I5499	PRJNA507583	SAMN10502001	17316	No voucher	-28.64	122.15	24k W Laverton	Western Australia	Neobatrachus_wilsmorei	wilsmorei		0.610897	2	2	10360114
I5500	PRJNA507583	SAMN10501995	17550	No voucher	-25.77	130.62	Punti Rockhole Mann Range	South Australia	Neobatrachus_sutor	sutor		0.617059	2	2	12323244
I5507	PRJNA507583	SAMN10502000	135608	WAM R113973	-27.75	115.7	Woolgorong	Western Australia	Neobatrachus_wilsmorei	wilsmorei		0.589157	2	2	5943650
I5510	PRJNA507583	SAMN10501922	135633	WAM R119811	-33.45	119.183	Lake Magenta	Western Australia	Neobatrachus_albipes	albipes		0.610189	2	2	12432154
I5511	PRJNA507583	SAMN10501907	135639	WAM R122633	-25.7105	114.599	Meedo	Western Australia	Neobatrachus_wilsmorei	?	too much missing	0.138617	2	3	589042
I5512	PRJNA507583	SAMN10501998	135643	WAM R123073	-25.1341	113.806	Bush Bay	Western Australia	Neobatrachus_wilsmorei	wilsmorei		0.569288	2	2	11273742
I5515	PRJNA507583	SAMN10501965	135653	WAM R126060	-32.8333	116.95	Dryandra	Western Australia	Neobatrachus_pelobatoides	pelobatoides		0.582302	2	2	9228112
I5519	PRJNA507583	SAMN10501968	135674	WAM R129762	-31.3	119.65	Yellowdine	Western Australia	Neobatrachus_pelobatoides	pelobatoides		0.615129	2	2	18424654
I5520	PRJNA507583	SAMN10501994	135684	WAM R135074	-24.7	115.067	Kennedy Range	Western Australia	Neobatrachus_fulvus	sutor	renamed	0.613263	2	2	18582970
I5521	PRJNA507583	SAMN10501911	135687	WAM R137868	-28.95	114.883	Walkaway	Western Australia	Neobatrachus_pelobatoides	?	too much missing	0.186056	2	2	564496
I5523	PRJNA507583	SAMN10501919	135707	WAM R146898	-33.7736	120.835	Munglinup	Western Australia	Neobatrachus_albipes	albipes		0.594816	2	2	11745522
I5524	PRJNA507583	SAMN10501970	135713	WAM R154074	-31.3252	116.314	Bindoon	Western Australia	Neobatrachus_pelobatoides	pelobatoides		0.620022	2	2	11143164
I5525	PRJNA507583	SAMN10501924	135719	WAM R156500	-34.5522	118.513	Wellstead	Western Australia	Neobatrachus_albipes	albipes		0.628866	2	2	17096566
I5526	PRJNA507583	SAMN10501967	135722	WAM R157614	-31.55	117.717	Kellerberrin	Western Australia	Neobatrachus_pelobatoides	pelobatoides		0.599958	2	2	19158052
I5528	PRJNA507583	SAMN10501908	15815	SAMA R37866	-32.12	116.85	7 KM W OF BEVERLEY	Western Australia	Neobatrachus_pelobatoides	?	too much missing	0.15019	2	2	535438
I5529	PRJNA507583	SAMN10501966	135616	WAM R116493	-29.7334	115.883	Carnamah	Western Australia	Neobatrachus_pelobatoides	pelobatoides		0.599765	2	2	9631636
I5530	PRJNA507583	SAMN10501969	135619	WAM R116515	-28.5	114.783	Nabawa	Western Australia	Neobatrachus_pelobatoides	pelobatoides		0.618893	2	2	10759056
I5532	PRJNA507583	SAMN10501974	15033	SAMA R37844	-35.03	142.03	WALPEUP	Victoria	Neobatrachus_pictus	pictus		0.601407	2	2	9898234
I5533	PRJNA507583	SAMN10501990	16552	WAM R103613	-24.5083	113.842	Cardabie Creek	Western Australia	Neobatrachus_sutor	sutor		0.278401	2	2	745422
I5534	PRJNA507583	SAMN10501999	15834	SAMA R37869	-27.57	114.7	137 KM N OF GERALDTON	Western Australia	Neobatrachus_wilsmorei	wilsmorei		0.581028	2	2	12236226
I5537	PRJNA507583	SAMN10501964	135635	WAM R120076	-30.1333	114.967	Greenhead	Western Australia	Neobatrachus_pelobatoides	pelobatoides		0.304877	2	2	3844982
I5539	PRJNA507583	SAMN10501989	135651	WAM R125927	-30.4166	123.583	0.3km S QUEEN VICTORIA SPRING	Western Australia	Neobatrachus_sutor	sutor		0.225752	2	2	628574
I5540	PRJNA507583	SAMN10501992	16256	SAMA R50611	-27.57	114.7	137 KM N OF GERALDTON	Western Australia	Neobatrachus_sutor	sutor		0.54236	2	2	6131496
I5542	PRJNA507583	SAMN10501991	16356	No voucher	-27.95	117.84	12.7k N Mt Magnet	Western Australia	Neobatrachus_sutor	sutor		0.502457	2	2	2319866
I5543	PRJNA507583	SAMN10501909	16357	No voucher	-27.95	117.84	12.7k N Mt Magnet	Western Australia	Neobatrachus_sutor	?	too much missing	0.153284	2	4	421436
I5544	PRJNA507583	SAMN10501997	16355	No voucher	-27.95	117.84	12.7k N Mt Magnet	Western Australia	Neobatrachus_sutor	sutor		0.63739	2	2	26755334
I5549	PRJNA507583	SAMN10501963	67742	No voucher			Wallaby Road Yambula SF Eden	New South Wales	Heleioporus_australiacus	outgroup		0.51964	2	2	21106094
I5555	PRJNA507583	SAMN10501962	62801	WAM R113831	-32.25	116.1	12KM NE JARRAHDALE	Western Australia	Heleioporus_inornatus	outgroup		0.514915	2	2	21572302
I5556	PRJNA507583	SAMN10501955	135654	WAM R126959	-32.08	116	Gosnells	Western Australia	Heleioporus_psammophilus	outgroup		0.314112	2	4	3208632
I8867	PRJNA507583	SAMN10501960	62829	WAM R115981	-31.916	116.06	Darlington	Western Australia	Heleioporus_barycragus	outgroup		0.501548	2	2	9164268
I8868	PRJNA507583	SAMN10501956	62833	WAM R115984	-31.9	116.35	9k SE Chidlow	Western Australia	Heleioporus_barycragus	outgroup		0.429516	2	4	8301130
I8954	PRJNA507583	SAMN10501959	17806	SAMA R45377	-35.95	144.7	Helensburg	New South Wales	Heleioporus_australiacus	outgroup		0.477844	2	2	3804010
I9432	PRJNA507583	SAMN10501961	76694	No voucher			Mona Vale	New South Wales	Heleioporus_australiacus	outgroup		0.507861	2	4	3859566
